# Analysis of the heterogeneity and complexity of murine extraorbital lacrimal gland via single-cell RNA sequencing

**DOI:** 10.1101/2023.05.10.540166

**Authors:** Sen Zou, Xinwei Jiao, Shenzhen Huang, Jiangman Liu, Hongli Si, Di Qi, Xiaoting Pei, Dingli Lu, Yimian Wang, Zhijie Li

## Abstract

**Purpose:** The lacrimal gland is essential for maintaining ocular surface health and avoiding external damage by secreting the aqueous layer of the tear film. However, a healthy lacrimal gland’s inventory of cell types and heterogeneity remains understudied.

**Methods:** Here, 10X genome-based single-cell RNA sequencing was used to generate an unbiased classification of cellular diversity in the extraorbital lacrimal gland (ELG) of C57BL/6J mice. From 48,077 high-quality cells, an atlas of cell heterogeneity was produced, and cell types were defined by classic marker genes. The possible functions of these cells and the pseudotime trajectories for certain cell populations were analyzed through bioinformatics. In addition, a preliminary analysis of the cell-cell communication network in ELG was performed.

**Results:** Over 41 subclasses of cells were identified, including 9 kinds of glandular epithelial cells, 7 kinds of fibroblasts, 10 kinds of myeloid-derived immune cells, at least 10 kinds of lymphoid-derived immune cells, 3 kinds of vascular-associated cell subsets, and 2 kinds of Schwann cells. Analysis of cell–cell communication networks revealed that innate lymphoid cells were closely associated with other cells.

**Conclusions:** This study provides the first comprehensive transcriptome atlas and related database of mouse ELG. This resource can aid in a deeper understanding of lacrimal gland biology and pathophysiology of its related diseases.
