## Supplementary material for "Analysis of the heterogeneity and complexity of murine extraorbital lacrimal gland via single-cell RNA sequencing": Table. S4

### Sheet: Table. S
Table. S4. The differentially expressed marker genes in Fig. 1E for each celltype of integrated 6 samples.
gene	p_val	avg_logFC	pct.1	pct.2	p_val_adj	celltype	pct.1/pct.2
Lair1	2.82e-80	1.36568	0.396	0.039	9.11e-76	B_cells	10.154
Fcrla	4.7e-90	0.771691	0.256	0.002	1.52e-85	B_cells	128
Cd300c	1.89e-85	0.825471	0.274	0.002	6.12e-81	B_cells	137
Ighd	4.65e-105	1.39563	0.305	0.003	1.5e-100	B_cells	101.667
Ccr9	5.52e-162	2.4667	0.433	0.007	1.78e-157	B_cells	61.857
Mmrn2	0	1.48801	0.525	0.004	0	Endothelial_cells	131.25
Cyyr1	0	1.57796	0.534	0.004	0	Endothelial_cells	133.5
Epcam	0	1.04188	0.612	0.06	0	Epithelial_cells	10.2
Pax6	0	0.599229	0.343	0.026	0	Epithelial_cells	13.192
Lcn2	0	0.878557	0.282	0.017	0	Epithelial_cells	16.588
Col6a1	0	1.60739	0.438	0.043	0	Fibroblasts	10.186
Mmp2	0	1.48156	0.412	0.038	0	Fibroblasts	10.842
Ccdc80	0	1.44425	0.407	0.024	0	Fibroblasts	16.958
Col1a2	0	2.88614	0.63	0.134	0	Fibroblasts	4.701
Col1a1	0	2.64136	0.607	0.117	0	Fibroblasts	5.188
Gzma	0	2.382	0.393	0.014	0	ILCs	28.071
Klra4	0	1.61505	0.381	0.007	0	ILCs	54.429
Ncr1	0	0.792903	0.275	0.003	0	ILCs	91.667
Fcgr4	0	0.735196	0.341	0.005	0	macrophage	68.2
Stab1	0	0.824977	0.361	0.012	0	macrophage	30.083
Fcrls	0	0.971292	0.335	0.009	0	macrophage	37.222
Adgre1	0	1.46927	0.656	0.019	0	macrophage	34.526
C3ar1	0	1.25986	0.619	0.01	0	macrophage	61.9
Ms4a7	0	2.19201	0.84	0.022	0	macrophage	38.182
Trem2	0	1.3607	0.498	0.008	0	macrophage	62.25
Gata2	3.3e-173	2.02605	0.686	0.006	1.06e-168	Mast_cell_Basophils	114.333
Cpa3	0	5.07855	0.983	0.006	0	Mast_cell_Basophils	163.833
Tnip3	0	1.32623	0.467	0.024	0	Mono_DCs	19.458
Ms4a4c	0	1.17761	0.457	0.024	0	Mono_DCs	19.042
Cd209a	0	1.69079	0.469	0.007	0	Mono_DCs	67
Acod1	8.19e-58	3.27778	0.789	0.006	2.64e-53	Neutrophils	131.5
S100a9	1.1e-71	5.57354	0.947	0	3.54e-67	Neutrophils	Inf
S100a8	4.53e-76	5.21174	1	0	1.46e-71	Neutrophils	Inf
Gja4	0	1.32053	0.477	0.004	0	Pericytes	119.25
Cox4i2	0	2.0066	0.684	0.004	0	Pericytes	171
Rgs4	0	1.46118	0.555	0.002	0	Pericytes	277.5
Notch3	0	2.00677	0.74	0.006	0	Pericytes	123.333
Pou2af1	0	1.42059	0.82	0.002	0	Plasma_cells	410
Iglc3	0	3.32529	0.925	0.005	0	Plasma_cells	185
Tnfrsf17	0	1.33174	0.835	0.002	0	Plasma_cells	417.5
Ccr10	0	1.12429	0.763	0.002	0	Plasma_cells	381.5
Iglv3	0	0.98836	0.609	0	0	Plasma_cells	Inf
Cnp	3.8e-99	2.07285	0.815	0.068	1.23e-94	Schwann_cells	11.985
Gatm	2.82e-102	2.51159	0.796	0.033	9.11e-98	Schwann_cells	24.121
Plp1	2.04e-133	2.75618	0.852	0.002	6.58e-129	Schwann_cells	426
Foxd3	3.67e-85	1.43906	0.556	0	1.18e-80	Schwann_cells	Inf
Kcna1	5.62e-128	2.71435	0.833	0.001	1.81e-123	Schwann_cells	833
Cd3e	0	1.38281	0.606	0.025	0	T_cells	24.24
Cd3d	0	1.65003	0.726	0.036	0	T_cells	20.167
Trac	0	1.46293	0.598	0.033	0	T_cells	18.121
Cd3g	0	1.90466	0.801	0.039	0	T_cells	20.538
Icos	0	1.25711	0.414	0.03	0	T_cells	13.8
