## Supplementary material for "Analysis of the heterogeneity and complexity of murine extraorbital lacrimal gland via single-cell RNA sequencing": Table. S5

### Sheet: Table. S
Table. S5. Top 10 marker genes for each cluster of Fig. 1C.
gene name
Cd8b1
Cd6
Cd5
Trac
Cd3d
Cd3e
Cd3g
Ly6c2
Cd28
Lat
Bpifa2
Gm8978
Gm43974
Lipo1
Lpo
Esp31
9530002B09Rik
Scgb2b17
Agr2
Gm12888
AI463170
Arhgdig
Azgp1
Serpinb11
Akr1c18
Aldh3b2
Slc2a5
Esp3
BC049987
Aqp8
Ncr1
Klrb1c
Klra4
Klra8
Klre1
Klri2
Gzma
Sell
Klrb1b
Prf1
Cntfr
Pappa
Tspan11
Lrrn1
Lsamp
Prrx2
Hpca
Bmper
Fbln7
Calhm5
Gm26917
Hexim1
Nabp1
Ppp1r10
Macf1
Hspa1a
Smad7
Jun
Hspa1b
Mycbp2
Mmp12
Trem2
Abcc3
Fcgr4
Cyp4f18
Cx3cr1
Zmynd15
Gatm
Lair1
Havcr2
Blk
Tcrg-C1
Cd163l1
Il17a
Trdv4
Actn2
Trdc
Itgae
Serpinb1a
Cpm
Mcemp1
Cd209a
Napsa
Rnase6
Tnip3
Ms4a4c
Clec4b1
Plbd1
Csf2rb
Nfam1
Ptx3
Gm10800
Fn1
Igfbp5
C3
Mmp3
Lum
Col6a3
Adamts5
Dpt
Robo4
Sox18
Myct1
Tie1
Grrp1
Podxl
Rbp7
Ptprb
Cyyr1
Mmrn2
F5
4833423E24Rik
A2ml1
Foxq1
Cxcl17
Mfap3l
Acsm1
Fcgbp
Cldn4
Sftpd
Pla2g2d
Cd209g
Cd163
Ccl24
Folr2
Cd209f
Gfra2
Chp2
Fcrls
F13a1
Gpha2
Anxa8
Pdzrn4
Defb1
Krt15
Aldh3a1
Erich5
Crabp2
Pkp1
Crisp1
Aqp4
Pcp4
Gm9885
Cnn1
Cck
Lmod1
Nrg1
Fhod3
Pgm5
Sox10
Stmn4
Car8
Ppp2r2b
Krtdap
Ackr2
Aldh1a3
Gm42679
Opcml
Smpd3
Nox4
Csf2
Ccdc184
Il1rl1
Areg
Gata3
Il2ra
Ramp3
Gm20186
Hilpda
Tespa1
Olfr558
Higd1b
Rgs4
Trarg1
Ace2
Cox4i2
Heyl
Notch3
Gja4
Ephx3
Iglv3
Cacna1s
Prg2
Pls1
Iglv1
Tnfrsf17
Pou2af1
Ccr10
Mzb1
Gm30211
Cd300c
Fcrla
Siglech
Ighd
Cox6a2
Cd79a
Iglc3
Ccr9
Iglc2
Ly6d
Ms4a2
Mrgprb2
Krt4
Tpsg1
Fcer1a
Rab44
Prss34
Mrgprx2
Tph1
Rprm
