## Supplementary material for "Analysis of the heterogeneity and complexity of murine extraorbital lacrimal gland via single-cell RNA sequencing": Table. S6

### Sheet: Table. S
Table. S6. Top 10 marker genes for each cluster of Fig. 2B.
gene name
Mrap
Esp3
AI463170
Aqp8
Slc2a5
Scgb2b26
Abo
Aldh3b2
Scgb1b19
Akr1c18
Anxa8
Aqp3
Gpha2
Defb1
Crisp1
Crabp2
Ly6d
Pdzrn4
F3
Aldh3a1
Gm10800
Ogt
Tex15
Arfgef3
Akap13
Kmt2c
Chka
Resf1
Kcnq1ot1
Satb1
Gm10800
Sftpd
F5
Ccl9
Dmbt1
Ltf
Cyp2f2
Thbs1
Cryab
Slc12a2
Pcp4
Osr1
Lmod1
Cnn1
Prkg1
Aqp4
Myh11
Dmpk
Cck
Gm9885
St6galnac1
Mrap
Akr1c18
Isg20
Gm15417
Pecr
Azgp1
Scgb1b29
Eaf2
Lipo4
Obp1b
Gm14743
Isg20
Azgp1
Gjb1
Akr1c18
Serpinb11
Esp23
Slc2a5
Abo
Slco4c1
Cidea
St8sia6
Clic6
Tspan8
Kit
Ncald
Cyp4v3
Ramp1
Enpep
Cdca3
Tpx2
Ccnb2
Sapcd2
Ccnb1
Cdkn3
Pbk
Ccna2
Ube2c
Knstrn
