## Supplementary material for "Analysis of the heterogeneity and complexity of murine extraorbital lacrimal gland via single-cell RNA sequencing": Table. S7

### Sheet: Table. S
Table. S7. Top 10 marker genes for each cluster of Fig. 7B.
gene name
Gm43974
Lpo
Gm8978
Scgb2a2
Lipo1
Esp31
Agr2
Scgb2b17
Dnase1
Hp
Tyrobp
C1qb
Cd52
C1qa
C1qc
Rgs1
Fcer1g
Ctss
Lyz2
Ccl5
Lrrn1
Hpca
Cntfr
Fndc5
Calhm5
Pappa
Spry4
Lsamp
Npy1r
Angpt2
Gm10800
Igfbp5
Thbs1
Ptx3
Lyz2
C3
Serping1
Fn1
Mmp3
Timp3
Car8
Stmn4
Aldh1a3
Ppp2r2b
Opcml
Efhd1
Ackr2
Ccn3
Krtdap
Smpd3
Tnc
Pdgfrl
Fxyd6
Tmem132c
Mfap4
Cpxm2
Fibin
Kcnk2
Nkd2
Pla2g7
Scgb1b27
Crisp1
Cst10
Scgb2b27
BC037156
Chia1
Ggh
Car6
Slc12a2
Amy1
