## Supplementary material for "Analysis of the heterogeneity and complexity of murine extraorbital lacrimal gland via single-cell RNA sequencing": Table. S8

### Sheet: Table. S
Table. S8. Top 10 marker genes for each cluster of Fig. 16B.
gene name
Cd209a
Klrd1
Clec10a
Cd7
Trappc5
Ccnd1
Itgb7
H2-Oa
Il1r2
H2-Ob
Mafb
Csf1r
Ly6c2
Thbs1
Clec4e
Gda
Fcgr3
C3
Sirpb1c
Hacd4
Fscn1
Cacnb3
Socs2
Nudt17
Serpinb6b
Il12b
Cd200
Apol7c
Ly75
Pakap.1
Ifi205
Xcr1
Cenpv
Clec9a
Pbx1
Gm43914
Rtl8b
Sept3
Rtl8a
Pclaf
Fcrls
Ear2
Retnla
Pmp22
Cd226
Pilra
Pianp
Dcstamp
Gfra2
Ephx1
Kif11
Hist1h3c
Kif4
Hist1h2ab
Hist1h2bj
Iqgap3
Hist1h2af
Ska1
Hist1h2bm
Kif2c
